# Multiplex, multimodal mapping of variant effects in secreted proteins

**DOI:** 10.1101/2024.04.01.587474

**Authors:** Nicholas A. Popp, Rachel L. Powell, Melinda K. Wheelock, Kristen J. Holmes, Brendan D. Zapp, Kathryn M. Sheldon, Shelley N. Fletcher, Xiaoping Wu, Shawn Fayer, Alan F. Rubin, Kerry W. Lannert, Alexis T. Chang, John P. Sheehan, Jill M. Johnsen, Douglas M. Fowler

## Abstract

Despite widespread advances in DNA sequencing, the functional consequences of most genetic variants remain poorly understood. Multiplexed Assays of Variant Effect (MAVEs) can measure the function of variants at scale, and are beginning to address this problem. However, MAVEs cannot readily be applied to the ∼10% of human genes encoding secreted proteins. We developed a flexible, scalable human cell surface display method, Multiplexed Surface Tethering of Extracellular Proteins (MultiSTEP), to measure secreted protein variant effects. We used MultiSTEP to study the consequences of missense variation in coagulation factor IX (FIX), a serine protease where genetic variation can cause hemophilia B. We combined MultiSTEP with a panel of antibodies to detect FIX secretion and post-translational modification, measuring a total of 44,816 effects for 436 synonymous variants and 8,528 of the 8,759 possible missense variants. 49.6% of possible *F9* missense variants impacted secretion, post-translational modification, or both. We also identified functional constraints on secretion within the signal peptide and for nearly all variants that caused gain or loss of cysteine. Secretion scores correlated strongly with FIX levels in hemophilia B and revealed that loss of secretion variants are particularly likely to cause severe disease. Integration of the secretion and post-translational modification scores enabled reclassification of 63.1% of *F9* variants of uncertain significance in the *My Life, Our Future* hemophilia genotyping project. Lastly, we showed that MultiSTEP can be applied to a wide variety of secreted proteins. Thus, MultiSTEP is a multiplexed, multimodal, and generalizable method for systematically assessing variant effects in secreted proteins at scale.
