## Supplemental Tables (zipped) for "Multiplex, multimodal mapping of variant effects in secreted proteins": S1_EAHAD_discordant.csv

Variant	Antigen class	Secretion class	Antigen mean	Antigen SE	Secretion score mean	Secretion score SE
F71S	low	WT-like	28.5	3.5	1.02	0
D93N	low	WT-like	< 1	0	1.01	0.01
A173V	low	WT-like	< 1	0	1.03	0.08
Q241H	low	WT-like	< 1	0	1.08	0
N393T	low	WT-like	< 1	0	1.07	0.01
R75Q	WT-like	low	66	7.77	0.77	0.02
R191C	WT-like	low	40.21	3.48	0.72	0.01
R379G	WT-like	low	40	23	0.69	0.02
A436V	WT-like	low	101.8	19.53	0.68	0.06
