## Supplemental Tables (zipped) for "Multiplex, multimodal mapping of variant effects in secreted proteins": S4_oligonucleotides.csv

Oligonucleotide name	Oligonucleotide sequence
NPg0007	ccgcagattataccgcaactacacgccaccatgcagcgcgtgaacatgatcatggcagaatcaccaggcctcatcaccatctgccttttaggatatctactcagtgctgaatgtacagtttttcttgatcatgaaaacgccaacaaaattctgaatcggccaaagaggtataattcaggtaaattggaagagtttgttcaagggaaccttgagagagaatgtatggaagaaaagtgtagttttgaagaagcacgagaagtttttgaaaacactgaaagaacaactgaattttggaagcagtatgttgatggagatcagtgtgagtccaatccatgtttaaatggcggcagttgcaaggatgacattaattcctatgaatgttggtgtccctttggattt…
NPg0012	aactggattaaggaaaaaacaaagctcactggtggtggagggtcaggaggggggggatcaaactggagtcacccacagtttgaaaagttttgggtgctggtggtggttggtggagtcctggcttgctatagcttgctagtaacagtggcctttattattttctgggtgtaacttaagaattcaccggtctgacctcct
NP0059	agttttgaagaagcacgagaagt
NP0060	tgccaaaccaggtcaattcc
NP0061	tcatgtcaaggagatagtgggg
NP0062	acgactcactatagggcgaa
NP0067	acccactgcttactggctta
NP0068	gcttcccatcctgtcagtct
NP0069	gcatgtgattggaatgggca
NP0070	tggcatacacagatgaaacct
NP0071	caacgctttctccccaatcc
NP0072	tgccaccacaattccagaaa
NP0073	ccccttactgagtctggtgg
NP0074	ccaccagatgcacaaaatcca
NP0075	agaacaaagaaacacacagctca
NP0076	ggggtccaagaaagcagtca
NP0077	accattttgtccctgaacgc
NP0078	aacatttgggactcctgggg
NP0079	acctggcttagtaatggctca
NP0080	cgtcagaagttctccagcct
NP0081	tcctcatctccagcagtcaa
NP0082	ggtgatgatgaccggtatgc
NP0083	tccgtgaattctacaaacagagt
NP0084	tccctatcctgcatcaagga
NP0085	tcctcctcttcagcagcaat
NP0086	gatgaggagagggccaatga
NP0087	tgtcctcgtaataatcaccagtg
NP0088	tgtcatgaatcaaaggtgtcact
NP0089	agtcactgtatgtatctgaggca
NP0090	gggatgctatgactcctcgt
NP0091	tggagggagtctttgcagag
NP0092	ccactctgagccctgtttct
NP0093	tttcagtgaagtaccagcttttg
NP0094	atgaagtctggccagctttg
NP0095	ccaggcattactcctccctt
NP0207	taacttaagaattcaccggtc
NP0217	gaaccttgagagagaatgtatggaaaaaaagtgtagttttgaagaagcacg
NP0218	ttccatacattctctctcaaggttc
NP0225	caggtaaattggaagagtttgttcaagagaaccttgagagagaatgtatggaag
NP0226	cttgaacaaactcttccaatttacctg
NP0273	gggcagcagttacaatccatt
NP0274	aatggattgtaactgctgccctctgtgttgaaactggtgttaaaattaca
NP0293	gttttcatgatcaagaaaaactgtacattca
NP0294	tgaatgtacagtttttcttgatcatgaaaacaccaacaaaattctgaatcggcc
NP0295	ggtggtggagggtcagg
NP0325	ggtggcgtgtagttgcg
NP0334	agtgagctttgttttttccttaatcca
NP0356	tggattaaggaaaaaacaaagctcactggtggtggagggtcaggaggggggggatcaaactggagtcacccacagtttgaaaagggtggggggggatcaggaggtggcggctcattttgggtgctggtggtg
NP0365	cggcaaaatcccttataaatcaaaaga
NP0367	cgtattcaacaaggggctgaag
NP0368	ccttccccgagggcttc
NP0369	ggttttacttgctttaaaaaacctccc
NP0377	cgcaactacacgccaccggtggtggagggtcagg
NP0397	ttttacaacgtcgtgaccgg
NP0398	atgcaaatagagctctccacct
NP0399	gtagaggtcctgtgcctcg
NP0400	aggcacaggacctctacggtggtggagggtcagg
NP0401	tggagagctctatttgcatggtggcgtgtagttgcg
NP0405	tgacgatacattttttccccatgaa
NP0406	ttcatggggaaaaaatgtatcgtcacgggaaataactcgtactactcttc
NP0414	tatgcggcgaccgagtt
NP0415	ctgactccccgtcgtgtag
NP0416	gtcttgagtccaacccggta
NP0417	agaggcggtttgcgtattg
NP0470	cgcaactacacgccaccatgacagtttttcttgatcatgaaaacg
NP0471	cctgaccctccaccacccatggtggcgtgtagttgcg
NP0478	ttgggtgctttgagtgatgttatc
NP0479	gataacatcactcaaagcacccaaacatttaatgacttcactcgggttgt
NP0488	attcagcactgagtagatatcctaaaagg
NP0489	ccttttaggatatctactcagtgctgaatatacagtttttcttgatcatgaaaacgc
NP0490	tatgatactagtatcggctagcaggacagttctgcaattgcgtgagtaggcaagaaccgctagaagcgtcgctgtacaaatagttnnnnnnnnnnnnnnnnnntaccggttagagctcgttttaccggtcacgacgttgtaaaa
NP0492	ccgcgtgattacgagtcgttaagttgggtaacgccagga
NP0493	gggttagcaagtggcagcctgtacccaattcgccctatagtga
NP0494	gagtaggcaagaaccgctagaagcgtcgctgtacaaatagtt
NP0495	caacgtcgtgaccggtaaaacgagctctaaccggta
NP0496	gcgaattgggtacaggctgccacttgctaaccc
NP0497	ggcgttacccaacttaacgactcgtaatcacgcgg
NP0546	ctcttcgcccttagacacca
NP0550	cggccagtgaattgtaatacgactcactatagggcgaattgggtac
NP0551	caagcagaagacggcatacgagatgtactcatgtacccaattcgccctatagtga
NP0552	caagcagaagacggcatacgagatctctatacgtacccaattcgccctatagtga
NP0553	caagcagaagacggcatacgagatattctcgagtacccaattcgccctatagtga
NP0554	caagcagaagacggcatacgagatcaatctatgtacccaattcgccctatagtga
NP0555	caagcagaagacggcatacgagatcgagcgacgtacccaattcgccctatagtga
NP0556	caagcagaagacggcatacgagattcgattatgtacccaattcgccctatagtga
NP0557	caagcagaagacggcatacgagatcacagcgtgtacccaattcgccctatagtga
NP0558	caagcagaagacggcatacgagatgcatagtggtacccaattcgccctatagtga
NP0559	caagcagaagacggcatacgagataaaacggagtacccaattcgccctatagtga
NP0560	caagcagaagacggcatacgagatgttgctgagtacccaattcgccctatagtga
NP0561	caagcagaagacggcatacgagatcgacgaaagtacccaattcgccctatagtga
NP0562	caagcagaagacggcatacgagatgcgacattgtacccaattcgccctatagtga
NP0563	caagcagaagacggcatacgagatgggatctggtacccaattcgccctatagtga
NP0564	caagcagaagacggcatacgagattcagttgtgtacccaattcgccctatagtga
NP0565	aatgatacggcgaccaccgagatctacacgcgtgacaccgcgtgattacgagtcg
NP0566	aatgatacggcgaccaccgagatctacacactcgtagccgcgtgattacgagtcg
NP0567	aatgatacggcgaccaccgagatctacacttaacaacccgcgtgattacgagtcg
NP0568	aatgatacggcgaccaccgagatctacacctctatcaccgcgtgattacgagtcg
NP0569	aatgatacggcgaccaccgagatctacactaggaattccgcgtgattacgagtcg
NP0570	aatgatacggcgaccaccgagatctacactgcgtataccgcgtgattacgagtcg
NP0571	aatgatacggcgaccaccgagatctacacgagcgtgtccgcgtgattacgagtcg
NP0572	aatgatacggcgaccaccgagatctacaccattgaggccgcgtgattacgagtcg
NP0573	aatgatacggcgaccaccgagatctacaccatggcgtccgcgtgattacgagtcg
NP0574	aatgatacggcgaccaccgagatctacaccttataacccgcgtgattacgagtcg
NP0575	aatgatacggcgaccaccgagatctacacaaactttgccgcgtgattacgagtcg
NP0576	aatgatacggcgaccaccgagatctacacacatgataccgcgtgattacgagtcg
NP0577	aatgatacggcgaccaccgagatctacacatattttcccgcgtgattacgagtcg
NP0578	aatgatacggcgaccaccgagatctacacccctttcaccgcgtgattacgagtcg
NP0579	catgcatcgatcatatgttcaggt
NP0582	cagaaatccaacctagagctgc
NP0583	cgatgacgcactactcaagaac
NP0584	tgcaaggaccagctcca
NP0585	aggaacctgatcgcggt
NP0586	atggcagcaaggactcct
NP0591	aggaaagaactgtgaattagatgtaacacgtaacattaagaatggcagatgcga
NP0592	tgttacatctaattcacagttctttcct
NP0615	cgcaactacacgccaccatggtctcccaggccct
NP0616	cctgaccctccaccaccgggaaatggggctcgc
NP0617	cgcaactacacgccaccatggggcgcccactg
NP0618	cctgaccctccaccaccctttaatggagaggacgttatgacc
NP0619	cgcaactacacgccaccatgccgtcttctgtctcgt
NP0620	cctgaccctccaccacctttttgggtgggattcaccac
NP0621	cgcaactacacgccaccatggcctccaggctgac
NP0622	cctgaccctccaccaccggccctggggtcatatactc
NP0623	cgcaactacacgccaccatggccctgtggatgcg
NP0624	cctgaccctccaccaccgttgcagtagttctccagctg
