## Supplemental Tables (zipped) for "Multiplex, multimodal mapping of variant effects in secreted proteins": S5_antibody_table.csv

Antibody	Target	Epitope	Source	Host	Isotype	Clonality	Fluorophore	Catalog number	Stock concentration	Dilution factor
Heavy chain	Human FIX	FIX heavy chain (aa 227-461)	Green Mountain Antibodies	Mouse	IgG1	Monoclonal		GMA-102	1 mg/mL	100
Light chain	Human FIX	FIX light chain (aa 47-191)	Green Mountain Antibodies	Mouse	IgG1	Monoclonal		GMA-124	1 mg/mL	100
Carboxylation-sensitive FIX-specific	Human FIX γ-carboxylated Gla domain	FIX Gla domain ω-loop (aa 49-57)	Green Mountain Antibodies	Mouse	IgG2a	Monoclonal		GMA-001	1 mg/mL	100
Carboxylation-sensitive Gla-motif	γ-carboxylated Gla domain	Conserved ExxxExC motif in Gla domains	Biomedica Diagnostics	Mouse	IgG2b	Monoclonal		3570	1 mg/mL	1,000
FVIII A1	Human FVIII	FVIII A1 domain	Green Mountain Antibodies	Mouse	IgG2b	Monoclonal		GMA-8005	1 mg/mL	100
FVIII A2	Human FVIII	FVIII A2 domain (aa 604-740)	Green Mountain Antibodies	Mouse	IgG2a	Monoclonal		GMA-8009	1 mg/mL	100
FVIII A3	Human FVIII	FVIII A3 domain (aa 1818-1916)	Green Mountain Antibodies	Mouse	IgG1	Monoclonal		GMA-8001	1 mg/mL	100
FVIII C1	Human FVIII	FVIII C1 domain	Green Mountain Antibodies	Mouse	IgG2a	Monoclonal		GMA-8011	1 mg/mL	100
FVIII C2	Human FVIII	FVIII C2 domain	Green Mountain Antibodies	Mouse	IgG2a	Monoclonal		GMA-8025	1 mg/mL	100
FVIII A1-A3	Human FVIII	FVIII A1-A3 domain interface	Green Mountain Antibodies	Mouse	IgG2a	Monoclonal		GMA-8012	1 mg/mL	100
Discontinuous FVIII A2	Human FVIII	FVIII A2 domain (aa 497-510 and aa 584-593)	Green Mountain Antibodies	Mouse	IgG1	Monoclonal		GMA-012	1 mg/mL	100
Strep II	Strep II tag	ASWSHPQFEKGA	Abcam	Rabbit	IgG	Polyclonal		ab76949	1 mg/mL	100
Strep II	Strep II tag	NWSHPQFEK	GenScript	Mouse	IgG1	Monoclonal	FITC	A01736	0.5 mg/mL	100
Goat anti-mouse	Mouse IgG		Abcam	Goat	IgG	Polyclonal	Alexa 647	ab150115	2 mg/mL	200
Donkey anti-rabbit	Rabbit IgG		Abcam	Donkey	IgG	Polyclonal	Alexa 488	ab150061	2 mg/mL	100
