## Supplemental Tables (zipped) for "Multiplex, multimodal mapping of variant effects in secreted proteins": S6_technical_replicate_correlations.csv

Sample	Pearson	Antibody	Tile	Bin	Replicate
tile1_001-3_bin1	0.98	Carboxylation-sensitive FIX-specific	1	1	3
tile1_001-3_bin2	0.96	Carboxylation-sensitive FIX-specific	1	2	3
tile1_001-3_bin3	0.94	Carboxylation-sensitive FIX-specific	1	3	3
tile1_001-3_bin4	0.96	Carboxylation-sensitive FIX-specific	1	4	3
tile1_001-4_bin1	0.96	Carboxylation-sensitive FIX-specific	1	1	4
tile1_001-4_bin2	0.95	Carboxylation-sensitive FIX-specific	1	2	4
tile1_001-4_bin3	0.96	Carboxylation-sensitive FIX-specific	1	3	4
tile1_001-4_bin4	0.96	Carboxylation-sensitive FIX-specific	1	4	4
tile1_102-1_bin1	0.97	Heavy chain	1	1	1
tile1_102-1_bin2	0.94	Heavy chain	1	2	1
tile1_102-1_bin3	0.92	Heavy chain	1	3	1
tile1_102-1_bin4	0.92	Heavy chain	1	4	1
tile1_102-2_bin1	0.98	Heavy chain	1	1	2
tile1_102-2_bin2	0.97	Heavy chain	1	2	2
tile1_102-2_bin3	0.93	Heavy chain	1	3	2
tile1_102-2_bin4	0.95	Heavy chain	1	4	2
tile1_102-3_bin1	0.98	Heavy chain	1	1	3
tile1_102-3_bin2	0.97	Heavy chain	1	2	3
tile1_102-3_bin3	0.94	Heavy chain	1	3	3
tile1_102-3_bin4	0.94	Heavy chain	1	4	3
tile1_124-1_bin1	0.97	Light chain	1	1	1
tile1_124-1_bin2	0.94	Light chain	1	2	1
tile1_124-1_bin3	0.89	Light chain	1	3	1
tile1_124-1_bin4	0.93	Light chain	1	4	1
tile1_124-2_bin1	0.98	Light chain	1	1	2
tile1_124-2_bin2	0.94	Light chain	1	2	2
tile1_124-2_bin3	0.94	Light chain	1	3	2
tile1_124-2_bin4	0.93	Light chain	1	4	2
tile1_3570-3_bin1	0.97	Carboxylation-sensitive Gla-motif	1	1	3
tile1_3570-3_bin2	0.95	Carboxylation-sensitive Gla-motif	1	2	3
tile1_3570-3_bin3	0.92	Carboxylation-sensitive Gla-motif	1	3	3
tile1_3570-3_bin4	0.93	Carboxylation-sensitive Gla-motif	1	4	3
tile1_3570-4_bin1	0.98	Carboxylation-sensitive Gla-motif	1	1	4
tile1_3570-4_bin2	0.95	Carboxylation-sensitive Gla-motif	1	2	4
tile1_3570-4_bin3	0.92	Carboxylation-sensitive Gla-motif	1	3	4
tile1_3570-4_bin4	0.92	Carboxylation-sensitive Gla-motif	1	4	4
tile1_strep-1_bin1	0.98	Strep II	1	1	1
tile1_strep-1_bin2	0.97	Strep II	1	2	1
tile1_strep-1_bin3	0.93	Strep II	1	3	1
tile1_strep-1_bin4	0.99	Strep II	1	4	1
tile1_strep-2_bin1	0.99	Strep II	1	1	2
tile1_strep-2_bin2	0.98	Strep II	1	2	2
tile1_strep-2_bin3	0.98	Strep II	1	3	2
tile1_strep-2_bin4	0.99	Strep II	1	4	2
tile1_strep-3_bin1	0.98	Strep II	1	1	3
tile1_strep-3_bin2	0.96	Strep II	1	2	3
tile1_strep-3_bin3	0.96	Strep II	1	3	3
tile1_strep-3_bin4	0.98	Strep II	1	4	3
tile2_001-3_bin1	0.96	Carboxylation-sensitive FIX-specific	2	1	3
tile2_001-3_bin2	0.93	Carboxylation-sensitive FIX-specific	2	2	3
tile2_001-3_bin3	0.87	Carboxylation-sensitive FIX-specific	2	3	3
tile2_001-3_bin4	0.87	Carboxylation-sensitive FIX-specific	2	4	3
tile2_001-4_bin1	0.96	Carboxylation-sensitive FIX-specific	2	1	4
tile2_001-4_bin2	0.94	Carboxylation-sensitive FIX-specific	2	2	4
tile2_001-4_bin3	0.92	Carboxylation-sensitive FIX-specific	2	3	4
tile2_001-4_bin4	0.93	Carboxylation-sensitive FIX-specific	2	4	4
tile2_102-1_bin1	0.96	Heavy chain	2	1	1
tile2_102-1_bin2	0.94	Heavy chain	2	2	1
tile2_102-1_bin3	0.89	Heavy chain	2	3	1
tile2_102-1_bin4	0.93	Heavy chain	2	4	1
tile2_102-2_bin1	0.96	Heavy chain	2	1	2
tile2_102-2_bin2	0.95	Heavy chain	2	2	2
tile2_102-2_bin3	0.94	Heavy chain	2	3	2
tile2_102-2_bin4	0.93	Heavy chain	2	4	2
tile2_102-3_bin1	0.97	Heavy chain	2	1	3
tile2_102-3_bin2	0.94	Heavy chain	2	2	3
tile2_102-3_bin3	0.9	Heavy chain	2	3	3
tile2_102-3_bin4	0.95	Heavy chain	2	4	3
tile2_124-1_bin1	0.96	Light chain	2	1	1
tile2_124-1_bin2	0.99	Light chain	2	2	1
tile2_124-1_bin3	0.96	Light chain	2	3	1
tile2_124-1_bin4	0.91	Light chain	2	4	1
tile2_124-2_bin1	0.99	Light chain	2	1	2
tile2_124-2_bin2	0.95	Light chain	2	2	2
tile2_124-2_bin3	0.95	Light chain	2	3	2
tile2_124-2_bin4	0.91	Light chain	2	4	2
tile2_3570-3_bin1	0.95	Carboxylation-sensitive Gla-motif	2	1	3
tile2_3570-3_bin2	0.93	Carboxylation-sensitive Gla-motif	2	2	3
tile2_3570-3_bin3	0.91	Carboxylation-sensitive Gla-motif	2	3	3
tile2_3570-3_bin4	0.9	Carboxylation-sensitive Gla-motif	2	4	3
tile2_3570-4_bin1	0.97	Carboxylation-sensitive Gla-motif	2	1	4
tile2_3570-4_bin2	0.95	Carboxylation-sensitive Gla-motif	2	2	4
tile2_3570-4_bin3	0.94	Carboxylation-sensitive Gla-motif	2	3	4
tile2_3570-4_bin4	0.92	Carboxylation-sensitive Gla-motif	2	4	4
tile2_strep-1_bin1	0.98	Strep II	2	1	1
tile2_strep-1_bin2	0.98	Strep II	2	2	1
tile2_strep-1_bin3	0.94	Strep II	2	3	1
tile2_strep-1_bin4	0.98	Strep II	2	4	1
tile2_strep-2_bin1	0.99	Strep II	2	1	2
tile2_strep-2_bin2	0.99	Strep II	2	2	2
tile2_strep-2_bin3	0.98	Strep II	2	3	2
tile2_strep-2_bin4	0.99	Strep II	2	4	2
tile2_strep-3_bin1	0.99	Strep II	2	1	3
tile2_strep-3_bin2	0.99	Strep II	2	2	3
tile2_strep-3_bin3	0.99	Strep II	2	3	3
tile2_strep-3_bin4	0.99	Strep II	2	4	3
tile3_001-3_bin1	0.95	Carboxylation-sensitive FIX-specific	3	1	3
tile3_001-3_bin2	0.94	Carboxylation-sensitive FIX-specific	3	2	3
tile3_001-3_bin3	0.92	Carboxylation-sensitive FIX-specific	3	3	3
tile3_001-3_bin4	0.91	Carboxylation-sensitive FIX-specific	3	4	3
tile3_001-4_bin1	0.95	Carboxylation-sensitive FIX-specific	3	1	4
tile3_001-4_bin2	0.94	Carboxylation-sensitive FIX-specific	3	2	4
tile3_001-4_bin3	0.93	Carboxylation-sensitive FIX-specific	3	3	4
tile3_001-4_bin4	0.92	Carboxylation-sensitive FIX-specific	3	4	4
tile3_102-1_bin1	0.97	Heavy chain	3	1	1
tile3_102-1_bin2	0.95	Heavy chain	3	2	1
tile3_102-1_bin3	0.94	Heavy chain	3	3	1
tile3_102-1_bin4	0.94	Heavy chain	3	4	1
tile3_102-2_bin1	0.98	Heavy chain	3	1	2
tile3_102-2_bin2	0.97	Heavy chain	3	2	2
tile3_102-2_bin3	0.97	Heavy chain	3	3	2
tile3_102-2_bin4	0.94	Heavy chain	3	4	2
tile3_102-3_bin1	0.98	Heavy chain	3	1	3
tile3_102-3_bin2	0.98	Heavy chain	3	2	3
tile3_102-3_bin3	0.97	Heavy chain	3	3	3
tile3_102-3_bin4	0.96	Heavy chain	3	4	3
tile3_124-1_bin1	0.96	Light chain	3	1	1
tile3_124-1_bin2	0.95	Light chain	3	2	1
tile3_124-1_bin3	0.94	Light chain	3	3	1
tile3_124-1_bin4	0.92	Light chain	3	4	1
tile3_124-2_bin1	0.95	Light chain	3	1	2
tile3_124-2_bin2	0.96	Light chain	3	2	2
tile3_124-2_bin3	0.95	Light chain	3	3	2
tile3_124-2_bin4	0.92	Light chain	3	4	2
tile3_3570-3_bin1	0.94	Carboxylation-sensitive Gla-motif	3	1	3
tile3_3570-3_bin2	0.93	Carboxylation-sensitive Gla-motif	3	2	3
tile3_3570-3_bin3	0.92	Carboxylation-sensitive Gla-motif	3	3	3
tile3_3570-3_bin4	0.91	Carboxylation-sensitive Gla-motif	3	4	3
tile3_3570-4_bin1	0.95	Carboxylation-sensitive Gla-motif	3	1	4
tile3_3570-4_bin2	0.94	Carboxylation-sensitive Gla-motif	3	2	4
tile3_3570-4_bin3	0.93	Carboxylation-sensitive Gla-motif	3	3	4
tile3_3570-4_bin4	0.91	Carboxylation-sensitive Gla-motif	3	4	4
tile3_strep-1_bin1	0.98	Strep II	3	1	1
tile3_strep-1_bin2	0.98	Strep II	3	2	1
tile3_strep-1_bin3	0.97	Strep II	3	3	1
tile3_strep-1_bin4	0.98	Strep II	3	4	1
tile3_strep-2_bin1	0.99	Strep II	3	1	2
tile3_strep-2_bin2	0.99	Strep II	3	2	2
tile3_strep-2_bin3	0.99	Strep II	3	3	2
tile3_strep-2_bin4	0.99	Strep II	3	4	2
tile3_strep-3_bin1	1	Strep II	3	1	3
tile3_strep-3_bin2	1	Strep II	3	2	3
tile3_strep-3_bin3	0.99	Strep II	3	3	3
tile3_strep-3_bin4	0.99	Strep II	3	4	3
